# Folate metabolism in tumor-associated macrophages drives immunosuppressive function to promote tumor growth

**DOI:** 10.64898/2026.09.29.755523

**Authors:** Matthew P. Zimmerman, Vasyl Zhabotynsky, Haiyang Wang, Emily K. Cox, Wan Lin Chong, Alex G. Bastian, Andrew S. Kennedy, Brian P. Fay, Amy G. Reynolds, Anna Ebacher Morrill, Jeremy A. Meier, Katherine Vietor, Khalilah E. Taylor, Pristine C. Onuoha, Siddharth Maruvada, Katie E. Hurst, Christopher J. Wong, Carlton W. Anderson, Nancy E. Thomas, Rihe Liu, Kirsten L. Bryant, Albert S. Baldwin, David W. Ollila, Jenny P-Y Ting, Blake R. Rushing, Susan J. Sumner, Sergey A. Krupenko, Willy Hugo, Stergios J. Moschos, Jessica E. Thaxton, Brian C. Miller

## Abstract

Tumor-associated macrophages (TAMs) promote tumor progression, inhibit anti-tumor immunity, and induce resistance to immune checkpoint inhibitors (ICI). Metabolism is a primary determinant of TAM polarization, suggesting therapies that selectively modulate TAM metabolic state may hold therapeutic benefit. Here we demonstrate folate uptake and metabolism sustained by the myeloid-restricted folate receptor beta (FRβ) are critical for TAM immunosuppressive function. Folate was depleted in the microenvironment of human melanomas, suggesting FRβ upregulation by TAMs may be an adaptive response to folate scarcity. FRβ⁺ TAMs exhibited an immunosuppressive phenotype and were associated with immunotherapy resistance in melanoma patients. Genetic ablation of FRβ attenuated tumor growth across multiple cancer models and repolarized macrophages toward pro-inflammatory states, promoting tumor infiltration by activated lymphocytes. Critically, excess folate reversed the phenotypes observed with FRβ loss, suggesting these effects stem from impaired folate uptake by TAMs rather than a folate-independent role for FRβ. Integrated metabolomic, transcriptomic, and functional mechanistic studies demonstrated that folate acquisition via FRβ was required to generate reduced glutathione to limit mitochondrial reactive oxygen species (ROS) production. In the absence of FRβ, mitochondrial oxidative stress promoted canonical NF-kB signaling and macrophage pro-inflammatory polarization. Thus, FRβ couples a nutrient-limited microenvironment to TAM immunosuppressive function and represents a therapeutically tractable metabolic checkpoint for TAMs.
