## Supplemental Table 4 for "Folate metabolism in tumor-associated macrophages drives immunosuppressive function to promote tumor growth"

short_name	t.stat	p.value	X.log10.p.	FDR	ID	log2FC	KOvWTlog2FC	mode	ontology_level	Retention.time	Precursor	mz	signed.log10.p
Folic acid	-17.107	9.83E-09	8.0077	3.52E-06	6037	-5.605	-5.605	-	OL1	5.76	440.1327m/z	m/z	-8.0077
5-Methyltetrahydrofolic acid	-26.5	1.35E-10	9.8695	6.25E-08	135415868	-5.5528	-5.5528	+	OL1	4.29	460.1936m/z	m/z	-9.8695
Pterine	-5.164	0.00042	3.3739	0.01562	73000	-3.4917	-3.4917	+	OL1	2	163.0493n	n	-3.3739
7alpha-Hydroxy-4-cholesten-3-one	-4.2777	0.00162	2.7912	0.03256	123743	-2.3634	-2.3634	+	OL2a	16.63	423.3228m/z	m/z	-2.7912
Cis-2-Decenoic acid	-6.0258	0.00013	3.894	0.00927	5356596	-1.6238	-1.6238	-	OL2a	13.24	229.1446m/z	m/z	-3.894
PHOSPHORYLCHOLINE	-5.0601	0.00049	3.3081	0.01562	135437	-1.4939	-1.4939	+	OL1	0.6	183.0659n	n	-3.3081
Calcifediol	-3.5225	0.00552	2.2584	0.06229	5283731	-1.3668	-1.3668	+	OL2a	16.08	383.3304m/z	m/z	-2.2584
alpha tocopherol	-9.0032	4.12E-06	5.3846	0.00095	14985	-1.3574	-1.3574	+	OL2a	18.88	395.3670m/z	m/z	-5.3846
Butyrylcarnitine	-3.8368	0.00328	2.4839	0.04749	213144	-1.1649	-1.1649	+	OL1	3.71	232.1541m/z	m/z	-2.4839
DL-Homocysteine	-3.6351	0.00457	2.3398	0.05503	778	-1.1614	-1.1614	+	OL1	0.75	136.0427m/z	m/z	-2.3398
Mesaconate	-7.0776	3.38E-05	4.4705	0.00606	638129	-1.1526	-1.1526	-	OL1	2.33	175.0249m/z	m/z	-4.4705
Saccharopine	-4.5814	0.00101	2.9964	0.02315	160556	-1.1231	-1.1231	+	OL2a	0.99	321.1042m/z	m/z	-2.9964
Hypotaurine	-4.1942	0.00185	2.7339	0.03291	107812	-1.121	-1.121	+	OL2a	0.64	219.0473m/z	m/z	-2.7339
L-Gulonic acid	-3.2532	0.00867	2.0618	0.06469	6857417	-1.0135	-1.0135	-	OL2a	0.62	195.0511m/z	m/z	-2.0618
5-Acetylamino-6-amino-3-methyluracil	-5.1015	0.00046	3.3344	0.01562	88299	-0.98909	-0.98909	+	OL2a	0.66	122.0270m/z	m/z	-3.3344
Glycerophosphocholine	-3.0624	0.012	1.921	0.09918	657272	-0.98242	-0.98242	+	OL1	0.62	257.1026n	n	-1.921
24-Hydroxychloesterol	-5.161	0.00042	3.372	0.01562	121948	-0.91521	-0.91521	+	OL2b	18.04	367.3356m/z	m/z	-3.372
Prolylglycine	-4.2171	0.00178	2.7496	0.03291	6426709	-0.8903	-0.8903	+	OL2a	0.7	205.1181m/z	m/z	-2.7496
GLYCERALDEHYDE 3-PHOSPHATE	-3.3446	0.00743	2.1288	0.07648	729	-0.876	-0.876	+	OL2a	0.73	169.9979n	n	-2.1288
N-Formyl-L-methionine	-3.6608	0.00438	2.3582	0.04755	6995182	-0.84577	-0.84577	-	OL2a	4.93	176.0388m/z	m/z	-2.3582
D-Glucosamine 6-phosphate sodium salt	-2.8953	0.01596	1.7969	0.09685	439217	-0.80113	-0.80113	-	OL2a	0.72	318.0598m/z	m/z	-1.7969
MEVALONATE	-3.7704	0.00366	2.4367	0.04225	439230	-0.74932	-0.74932	-	OL2a	1.8	73.0295m/z	m/z	-2.4367
1-METHYLADENOSINE	-4.1934	0.00185	2.7333	0.03291	27476	-0.70505	-0.70505	+	OL2b	1.22	282.1194m/z	m/z	-2.7333
N-Acetyl-D-glucosamine	-3.364	0.00719	2.143	0.06115	439174	-0.64565	-0.64565	-	OL2a	0.72	256.0596m/z	m/z	-2.143
Dimethylglycine	-3.2201	0.00917	2.0375	0.08328	673	-0.6064	-0.6064	+	OL1	0.64	103.0633n	n	-2.0375
N.N-DIMETHYLARGININE	-3.0705	0.01183	1.927	0.09918	123831	-0.56975	-0.56975	+	OL1	0.7	203.1501m/z	m/z	-1.927
DL-Glyceraldehyde	-5.7717	0.00018	3.7453	0.00927	751	-0.55586	-0.55586	-	OL2a	1.06	90.0317n	n	-3.7453
BENZOATE	3.6628	0.00437	2.3596	0.05467	243	0.31786	0.31786	+	OL2a	7.94	105.0335m/z	m/z	2.3596
2-METHYLGLUTARATE	2.9197	0.01531	1.8151	0.09449	12046	0.37033	0.37033	-	OL1	4.41	146.0580n	n	1.8151
Dimethyl succinate	3.4339	0.0064	2.194	0.06847	7820	0.39189	0.39189	+	OL2a	4.41	169.0471m/z	m/z	2.194
4-Hydroxyphenyl-2-propionic acid	3.1631	0.01011	1.9955	0.08998	102526	0.43378	0.43378	+	OL2a	7.17	167.0700m/z	m/z	1.9955
Hexadecanedioic acid	2.971	0.01402	1.8532	0.08807	10459	0.4373	0.4373	-	OL1	14.53	285.2074m/z	m/z	1.8532
Phenylacetylglycine	4.6458	0.00091	3.0391	0.02315	68144	0.5008	0.5008	+	OL1	6.02	193.0738n	n	3.0391
3-Hydroxyhexadecanoic acid	4.7536	0.00078	3.1101	0.02246	301590	0.51077	0.51077	+	OL2b	14.66	272.2348n	n	3.1101
Tyrosol	6.2286	9.77E-05	4.0099	0.01128	10393	0.51155	0.51155	+	OL2a	5.28	138.0681n	n	4.0099
N-ACETYLMETHIONINE	3.2391	0.00888	2.0514	0.08226	448580	0.59031	0.59031	+	OL1	4.81	191.0615n	n	2.0514
Oxidized glutathione	4.6964	0.00085	3.0725	0.02305	65359	0.5904	0.5904	+	OL1	1.76	612.1514n	n	3.0725
4-methoxybenzoic acid	2.8828	0.01631	1.7876	0.09731	7478	0.60685	0.60685	-	OL2a	8.35	457.1468m/z	m/z	1.7876
PYROCATECHOL	3.092	0.01141	1.9429	0.07424	289	0.60937	0.60937	-	OL1	4.04	109.0296m/z	m/z	1.9429
Cholesterol-5 alpha.6 alpha-epoxide	3.1008	0.01124	1.9494	0.09782	227037	0.63895	0.63895	+	OL1	38	402.3494n	n	1.9494
epsilon-(gamma-Glutamyl)-lysine	3.0918	0.01141	1.9428	0.09782	7015685	0.64564	0.64564	+	OL2a	0.68	276.1551m/z	m/z	1.9428
MANDELATE	3.2738	0.00838	2.077	0.0638	439616	0.67086	0.67086	-	OL2a	4.81	151.0401m/z	m/z	2.077
Heptanoic acid	5.0425	0.0005	3.2969	0.01291	8094	0.73361	0.73361	-	OL2a	12.86	259.1916m/z	m/z	3.2969
N-Acetyl-L-aspartic acid	4.008	0.00249	2.6045	0.03837	65065	0.75854	0.75854	+	OL1	1.05	175.0480n	n	2.6045
Methyl jasmonate	3.4237	0.00651	2.1866	0.06847	5281929	0.79582	0.79582	+	OL2a	11.88	263.1039m/z	m/z	2.1866
4-HYDROXYBENZOATE	4.2207	0.00177	2.7521	0.02688	135	0.81086	0.81086	-	OL2a	4.88	137.0245m/z	m/z	2.7521
Gamma-Glutamylalanine	3.2616	0.00855	2.068	0.08079	440103	0.85263	0.85263	+	OL1	0.79	219.0974m/z	m/z	2.068
7-Dehydrocholesterol	3.3224	0.00772	2.1126	0.07766	439423	0.88036	0.88036	+	OL1	16.89	384.3388n	n	2.1126
Hypoxanthine	5.2383	0.00038	3.4205	0.01562	790	0.88344	0.88344	+	OL2a	1.11	137.0458m/z	m/z	3.4205
Propionyl Glycine	3.4388	0.00634	2.1976	0.06847	98681	0.88883	0.88883	+	OL2b	2.83	154.0475m/z	m/z	2.1976
2-Methylbutyrylglycine	3.2846	0.00822	2.0849	0.07933	193872	0.94031	0.94031	+	OL2a	4.68	182.0787m/z	m/z	2.0849
Propionylcarnitine	4.5551	0.00105	2.9788	0.02315	188824	0.95395	0.95395	+	OL1	2.19	218.1385m/z	m/z	2.9788
N-Acetylneuraminic acid	4.5901	0.001	3.0021	0.02315	445063	0.98489	0.98489	+	OL2b	0.7	309.1056n	n	3.0021
N-Butyrylglycine	4.0831	0.0022	2.6569	0.03643	88412	0.99858	0.99858	+	OL2b	4.24	168.0631m/z	m/z	2.6569
ortho-Hydroxyphenylacetic acid	5.3456	0.00033	3.4873	0.01562	11970	1.0385	1.0385	+	OL2a	6.44	153.0545m/z	m/z	3.4873
FRUCTOSE BISPHOSPHATE	3.6368	0.00456	2.341	0.04783	172313	1.0602	1.0602	-	OL2a	0.85	339.9963n	n	2.341
GALACTITOL	6.3928	7.91E-05	4.1021	0.01128	11850	1.1673	1.1673	+	OL2a	0.64	205.0681m/z	m/z	4.1021
Tetradecanoylcarnitine	3.6838	0.00422	2.3747	0.05427	53477791	1.2109	1.2109	+	OL1	13.34	372.3105m/z	m/z	2.3747
Alanyltyrosine	3.627	0.00464	2.3339	0.05503	92946	1.2192	1.2192	+	OL1	2.69	253.1180m/z	m/z	2.3339
Betaine	3.1828	0.00977	2.01	0.06637	247	1.2277	1.2277	-	OL2a	0.7	98.0612m/z	m/z	2.01
ANILINE-2-SULFONATE	3.9427	0.00276	2.5587	0.04126	6926	1.243	1.243	+	OL2a	1.09	364.0648m/z	m/z	2.5587
DEOXYCYTIDINE MONOPHOSPHATE	5.5083	0.00026	3.5871	0.01003	13945	1.6469	1.6469	-	OL2b	0.93	306.0500m/z	m/z	3.5871
Oleoylcarnitine	3.5433	0.00533	2.2735	0.06166	46907933	1.8419	1.8419	+	OL1	14.27	426.3573m/z	m/z	2.2735
Gamma-Aminobutyric acid	4.2002	0.00183	2.738	0.02688	119	1.8521	1.8521	-	OL2a	0.62	140.0119m/z	m/z	2.738
