## Supplemental Table 5 for "Folate metabolism in tumor-associated macrophages drives immunosuppressive function to promote tumor growth"

Target	Species Reactivity	Clone	Company	Fluorophore	Dilution
Arg1	Mouse/Human	A1exF5	eBioscience	BV711	1:200
CD11b	Mouse/Human	M1/70	BD Biosciences	BUV395	1:400, 1:800
CD14	Human	HCD14	BioLegend	PerCP/Cy5.5	1:100
CD163	Human	GHI/61	BioLegend	BV605	1:100
CD206	Human	15-2	BioLegend	AF700	1:100
CD206	Mouse	C068C2	BioLegend	FITC	1:200
CD206	Mouse	C068C2	BioLegend	BV421	1:200
CD3ε	Human	SK7	BioLegend	BV421	1:50
CD301	Mouse	ER-MP23	BioRad	AF647	1:200
CD4	Mouse	GK1.5	BioLegend	PerCP/Cy5.5	1:200
CD44	Mouse	IM7	BioLegend	PE	1:200
CD44	Mouse	IM7	BioLegend	BV711	1:200
CD45	Human	2D1	BioLegend	BV510	1:100
CD45	Mouse	30-F11	BioLegend	BV785	1:400
CD45	Mouse	30-F11	BioLegend	BV510	1:400
CD45.2	Mouse	104	BioLegend	BV605	1:400
CD64	Human	10.1	BioLegend	PE/Dazzle 594	1:100
CD64	Mouse	X54-5/7.1	BioLegend	PerCP/Cy5.5	1:200
CD68	Human	Y1/82A	BioLegend	FITC	1:100
CD86	Mouse	GL-1	BioLegend	PE/Cy7	1:400
CD8ɑ	Mouse	53-6.7	BioLegend	PE/Dazzle 594	1:400
FRβ	Human	94b/FOLR2	BioLegend	APC	1:100
FRβ	Mouse	10/FR-β	BD Biosciences	BUV661	1:400
FRβ	Mouse	10/FR2	BioLegend	PE	1:400
F4/80	Mouse	BM8	BioLegend	BV421	1:200
F4/80	Mouse	T45-2342	BD Biosciences	BUV563	1:400
FoxP3	Mouse/Rat/dog/Porcine/Bovine/Cat	FJK-16s	eBioscience	FITC	1:100
Granzyme-B	Mouse/Human	GB11	BioLegend	AF647	1:100
HLA-DR	Human	L243	BioLegend	BV785	1:100
IFN𝛾	Mouse	XMG1.2	BioLegend	FITC	1:200
IL-12/23-p40	Mouse	C15.6	BioLegend	PE/Dazzle 594	1:150
IL-6	Mouse	MP5-20F3	eBioscience	FITC	1:150
Ly6C	Mouse	HK1.4.rMAb	BD Biosciences	BUV737	1:800
Ly6G	Mouse	1A8	BioLegend	AF700	1:400
MHCII	Mouse	M5/114.15.2	BioLegend	FITC	1:400
MHCII	Mouse	M5/114.15.2	BioLegend	PerCP/Cy5.5	1:400
NK1.1	Mouse	PK136	BioLegend	AF700	1:200
NK1.1	Mouse	PK136	BioLegend	PE/Cy7	1:400
PD-1	Mouse	29F.1A12	Biolegend	BV421	1:200
PD-1	Mouse	RMP1-30	Biolegend	PE/Cy7	1:200
PD-L1	Human	29E.2A3	BioLegend	PE	1:100
pro-IL-1β	Mouse	NJTEN3	eBioscience	APC	1:150
Siglec-F	Mouse	E50-2440	BD Biosciences	BV785	1:400
TCRβ	Mouse	H57-597	BioLegend	PE	1:400
TCRβ	Mouse	H57-597	BioLegend	BV510	1:400
Tim-3	Mouse	RMT3-23	BioLegend	BV785	1:200
Tim-4	Mouse	RMT4-54	BioLegend	APC	1:400
TNFɑ	Mouse	MP6-XT22	BioLegend	BV605	1:150
TNFɑ	Mouse	MP6-XT22	BioLegend	PE	1:150, 1:200
